# Tissue imprinting defines functional mosaic of dermal macrophages

**DOI:** 10.1101/2025.01.09.631670

**Authors:** Florens Lohrmann, Roman Sankowski, Stephan Schwer, Jana Neuber, Evi P Vlachou, Frederike Westermann, Emma Troesch, Julia Kolter, Anne Kathrin Lösslein, Kunal Das Mahapatra, Clarissa-Laura Döring, Nisreen Ghanem, Eva Kohnert, Aileen Heselich, Ori Staszewski, Gianni Monaco, Antonia Müller, Kilian Eyerich, Robert Zeiser, Marco Prinz, Burkhard Becher, Judith Zaugg, Clemens Kreutz, Sagar, Philipp Henneke

## Abstract

Dermal macrophages (macs) protect the skin from invading pathogens. They are derived from embryonic as well as hematopoietic progenitors. However, the functional impact of their diverse origin and the control networks defining different subsets remain unclear. Here, using multidimensional analysis of dermal macs, we reveal that the absence of circulating monocytes in interferon regulatory factor 8 (*Irf8*) deficient mice delays mac renewal during the steady state. Yet, the functional mosaic of dermal macs remains largely intact, i.e., major dermal mac subsets develop independently of monocyte replenishment. Thus, the tissue microenvironment is sufficient to induce alternative differentiation pathways and functional specialization of resident cells. Mycobacterial skin infection induces a steep increase in mac density due to monocyte-derived macs which execute urgent antibacterial functions and differentiate into site-adapted mac subsets in wildtype but not *Irf8^-/-^*mice, while long-term resident macs are required to initiate a tissue repair program already in early stages of infection.

In summary, we introduce a model, where an intricate network of specialized mac subsets develops to meet microanatomical needs and external cellular input is required only during immunological emergency situations.

**Highlights:**

- *Irf8^-/-^*-driven monocytopenia has negligible impact on homeostatic dermal macrophage diversity.
- Resident dermal macrophages have diverse specializations but remain flexible to adapt to challenges such as lacking monocyte influx
- Bone marrow-derived macrophages differentiate into specialized resident cells, with microenvironmental cues overriding origin-dependent programming.
- In chronic bacterial infections, distinct specialized bone-marrow-derived macrophages mount the defense, while resident macrophages activate a tissue-modifying program from early on.
