## Supplemental tables for "Tissue imprinting defines functional mosaic of dermal macrophages": Supp table 3 - DEGs WT versus Irf8ko - Pseudobulk.csv

	p_val	avg_log2FC	pct.1	pct.2	p_val_adj
Irf8	9.85032619003125e-51	-1.20992174162334	1	1	1.7032199015183e-46
Clec3b	1.92197495764858e-35	1.09280623589427	1	1	3.32328689927016e-31
Lair1	1.89448422730331e-32	-0.621911887439894	1	1	3.27575267743016e-28
Mgst1	1.57708831201498e-28	-1.14785766405829	1	1	2.72694340030511e-24
Amotl1	1.34637988646249e-23	0.659317452279404	1	1	2.32802546168229e-19
Ly86	1.7015451806052e-22	-1.39075605412072	1	1	2.94214177178445e-18
Sptbn1	8.23817258960284e-19	0.730466619583007	1	1	1.42446242246823e-14
Mpeg1	9.48329207682861e-19	-1.07537421342385	1	1	1.63975603300444e-14
Slpi	9.77418013670491e-19	-0.615162032139859	0.25	1	1.69005348743765e-14
Socs3	2.93929108937125e-16	-0.939084553578686	1	1	5.08232822263184e-12
Ccr2	3.56855935812833e-16	-0.620555413305115	1	1	6.17039598613969e-12
Sema4d	1.74211820837168e-15	-0.518869378397902	0.5	1	3.01229659409548e-11
Gpnmb	2.37795681728353e-15	-1.40671311341711	1	1	4.11172513276495e-11
Ly6c2	7.62493140638419e-15	-0.591205241462812	0.25	1	1.31842688947789e-10
Pld4	5.01529682536964e-14	-1.05813518421798	1	1	8.67194974074664e-10
Ctnnb1	5.14638806476478e-14	-0.574113925988564	1	1	8.89861960278478e-10
Chil3	1.71773507871483e-13	-0.259409746415474	0	1	2.97013572460582e-09
Pla2g7	1.79572993661035e-13	-0.845605788329677	1	1	3.10499663339296e-09
Lmnb1	1.3668080997856e-12	-0.643027809813366	1	1	2.36334788533928e-08
Lsp1	1.37017014225332e-12	-0.728812331396421	1	1	2.36916119297022e-08
Odc1	1.53996597558232e-12	-0.973625423671673	1	1	2.66275516837938e-08
Eya1	2.22658623638626e-12	0.327452100079053	1	0.5	3.84999026133549e-08
Gfra2	4.05505267784523e-12	0.611373015997968	1	1	7.01159158526219e-08
Rgs1	4.54219294158831e-12	-0.605948514189167	1	1	7.85390581530035e-08
Chp2	5.16793605715276e-12	-0.728130332412107	1	1	8.93587823642283e-08
F13a1	8.36365477055233e-12	0.728899119597	1	1	1.4461595463762e-07
Gde1	9.64221268215676e-12	-0.757794398966995	1	1	1.66723499487172e-07
Cd81	1.34793576214812e-11	0.517812672645415	1	1	2.33071572633031e-07
Nrg1	1.40974362227192e-11	-0.317535236959464	0	1	2.43758769727037e-07
Ctsh	1.46215729111372e-11	-1.62326046458764	1	1	2.52821617206473e-07
Ccl8	1.5077424361667e-11	-0.6657919475961	1	1	2.60703744637585e-07
Ggta1	2.83948265482389e-11	-0.387844229079424	1	1	4.90974945845598e-07
Padi2	4.77929937621899e-11	-0.327521979079013	1	1	8.26388655142026e-07
Cpq	5.97588718858784e-11	-0.543342112961587	1	1	1.03329065377872e-06
Cyp4f18	7.07411614818113e-11	-0.616938952726532	1	1	1.223185423182e-06
Syne1	1.04118674682612e-10	0.551221992076185	1	1	1.80031600393704e-06
Tnip3	1.8237687892587e-10	-0.951395946520991	1	1	3.15347861350722e-06
Ccrl2	2.39335602665667e-10	-0.568006508549792	1	1	4.13835190569205e-06
Anapc13	6.38519816030441e-10	0.400471916466788	1	1	1.10406461389823e-05
Spp1	7.70562703568354e-10	-0.728611023244705	1	1	1.33237997074004e-05
Hectd2	8.89731964961133e-10	0.33753665445059	1	1	1.5384355406143e-05
Enpp2	1.43359739286988e-09	0.344346578968076	1	1	2.47883325201132e-05
1700012B09Rik	1.85726751255876e-09	-0.16927275012508	0	1	3.21140125596535e-05
Cpne2	2.56106260342277e-09	-0.332832415997839	1	1	4.42833334757832e-05
Lpcat2	4.03984051900498e-09	-0.359760226090263	1	1	6.98528824141151e-05
Ggt5	4.59673966082908e-09	0.31117948481228	1	1	7.94822254753957e-05
Met	5.43961629754284e-09	-0.280085695333602	1	1	9.40564054008133e-05
Slc16a3	6.99624646264773e-09	-0.519117109700976	1	1	0.000120972097585642
Ifi205	7.68908035822619e-09	-0.559706575043606	1	1	0.000132951888474089
Basp1	8.18006764074169e-09	-1.20226541157886	1	1	0.000141441549576065
Prrg1	8.35360655278327e-09	-0.348999998659907	1	1	0.000144442210904175
Cxcr4	8.55785137307932e-09	-0.789346913435648	1	1	0.000147973808091915
Xylt1	9.49367858405885e-09	-0.684524828477367	1	1	0.000164155196396962
Aqp1	1.14981133270558e-08	1.0177581502196	1	1	0.000198813877538122
Fam83f	1.20456137041744e-08	-0.215956063768336	1	1	0.00020828070655888
Tcp11l2	1.35881354131831e-08	-0.329663751821205	1	1	0.000234952449429348
Dab2	1.548106402853e-08	0.544723304050046	1	1	0.000267683078117312
Ppp1r15a	2.16432582871465e-08	-0.484610105204926	1	1	0.000374233579043051
Hsph1	3.35555690628432e-08	0.540338654828111	1	1	0.000580209344665621
Slamf9	3.82988845019687e-08	0.702742289282058	1	1	0.000662226011923541
Clec4e	4.46502381873389e-08	-1.51378198002413	1	1	0.000772047268497277
H2-Aa	5.50184632958185e-08	-1.15690342113721	1	1	0.000951324248847998
Plaur	7.38242105583942e-08	-0.954854163236742	1	1	0.00127649442476519
Hexb	7.49952703857615e-08	-0.353175778084349	1	1	0.0012967432202402
P3h2	8.29345928557676e-08	-0.385289900736778	1	1	0.00143402204506908
Otulinl	9.12133198110062e-08	-0.410829096796454	1	1	0.00157716951285211
Wfdc17	1.01542209959169e-07	-0.637768366434085	1	1	0.001755766352404
Cmtm7	1.04193015793695e-07	-0.273537119906378	1	1	0.00180160143608878
Mctp1	1.04877827738311e-07	0.36167534050663	1	1	0.00181344251942313
Snx18	1.06120237159625e-07	-0.475791223534691	1	1	0.00183492502072708
Tshz3	1.19579385096988e-07	0.211857246661175	1	1	0.00206764714771202
Glb1	1.24332475018669e-07	-0.265655884141825	1	1	0.00214983282554781
Mefv	1.2434663781283e-07	-0.73051961725356	1	1	0.00215007771442164
Cxcl16	1.34284645174013e-07	-0.621198212165438	1	1	0.00232191579970385
Irak2	1.4513813532221e-07	-0.412349013816759	1	1	0.00250958349785632
Tnip2	1.51303432012125e-07	0.518646181290767	1	1	0.00261618764292165
Lat2	1.68288426662374e-07	-0.896692010026034	1	1	0.00290987518541911
Nop10	1.81809263246369e-07	0.42065220998737	1	1	0.00314366397079297
Asah1	1.84377087449554e-07	-0.369243413966406	1	1	0.00318806421909024
Tns3	2.15562392492813e-07	-0.243465826724219	1	1	0.00372728932859323
B3gnt5	2.24245985960226e-07	-0.294440900179877	0.25	1	0.00387743734323827
Ifi209	2.26041721826302e-07	-0.251936747655063	1	1	0.00390848741209859
Csf3	2.570841668148e-07	-0.833671108433612	1	1	0.00444524232839471
Jag1	2.64691675950444e-07	-1.1638622549676	1	1	0.00457678376885912
Gtf2a1	2.68770932352944e-07	-0.525052276251587	1	1	0.00464731819131475
Tbc1d9	2.8004916428094e-07	-0.369655934014272	1	1	0.00484233009958172
Top1	2.83124924331418e-07	-0.214469706965768	1	1	0.00489551306661455
Scarf1	3.36001782757402e-07	-0.283361283134069	0.75	1	0.00580980682565824
Ckb	3.69033306493099e-07	-0.416378058257454	1	1	0.00638095490257217
Gdf3	3.715485130085e-07	-0.11430869935636	0.25	1	0.00642444533842998
Rbm17	3.95128044922623e-07	-0.391585178472171	1	1	0.00683215902475707
Uaca	3.97732418204339e-07	0.3501945029999	1	1	0.00687719124317122
Lgmn	4.1322493755154e-07	-0.503843841060632	1	1	0.00714507239520367
Vps37b	4.22853211951433e-07	-0.954781802012771	1	1	0.00731155488785222
Cadm1	4.85536722548924e-07	-0.363089473377219	1	1	0.00839541546959344
Slc7a8	4.88070164588551e-07	-0.499270499677081	1	1	0.00843922121590064
H2-Ab1	6.19581360424781e-07	-1.14405745552243	1	1	0.0107131813031049
Napsa	6.29944146087983e-07	-0.800913109633816	1	1	0.0108923642300073
Smad7	6.38051554752982e-07	-0.3644809480377	1	1	0.0110325494332338
Ms4a4c	6.44905231375887e-07	-0.67234692342635	0.75	1	0.0111510563557205
Eif3e	6.63727607998784e-07	-0.423897316418174	1	1	0.011476514069907
Ptgr1	6.77086337917195e-07	0.374242718492671	1	1	0.0117074998689262
Plac8	6.90568883897777e-07	-0.729874319639689	0.25	1	0.0119406265714765
Tslp	6.98752335002594e-07	0.560678781424319	1	1	0.0120821266245298
Rnf217	7.29604562513628e-07	-0.20562989186827	0.5	1	0.0126155924904231
Slc14a1	8.14313082786057e-07	-0.221122094862761	1	1	0.0140802875144537
Sgk1	8.24053444694793e-07	-0.585381171953374	1	1	0.0142487081122177
Ms4a6c	8.26731988595776e-07	-0.191713993326103	1	1	0.0142950228148096
Cebpa	8.5333494492628e-07	-0.657864862367756	1	1	0.0147550145327203
Ctss	8.81697680284564e-07	-0.538598624224554	1	1	0.0152454345898004
Tnfaip3	9.22987926932481e-07	-1.07582634844122	1	1	0.0159593842445895
Tsr1	9.43007434761856e-07	0.242190944835204	1	1	0.0163055415544673
Cd300a	9.78668674175496e-07	-0.543654075547862	1	1	0.0169221600451685
Tmem171	9.79516030039897e-07	-0.286113939895388	0.5	1	0.0169368116754199
Nlrp3	1.01699736767227e-06	-0.751784875335673	1	1	0.0175849014844212
Adipor1	1.05031672446763e-06	-0.370460076653111	1	1	0.0181610264827698
Plbd1	1.20101497083886e-06	-0.704738004485544	1	1	0.0207667498607746
H2-Eb1	1.23470625062542e-06	-1.18965550008303	1	1	0.0213493057795641
Rasgrp1	1.34190639581431e-06	0.242819740702412	1	1	0.0232029034900252
Klhdc4	1.41543194816884e-06	-0.244208451029922	1	1	0.0244742338157874
Tent5c	1.52424634003124e-06	-0.494803401970267	1	1	0.0263557434654802
Slc15a2	1.528110479267e-06	0.444953615600013	1	1	0.0264225582970056
Ric1	1.76605709889945e-06	-0.317846708431898	1	1	0.0305368932970705
Abr	2.28981014910418e-06	-0.408488461205055	1	1	0.0395931072881604
Rcan1	2.40243371716857e-06	0.470680375922185	1	1	0.0415404814035618
Cmah	2.50646217257348e-06	0.295307057392835	1	1	0.0433392374259681
Gla	2.53197463655195e-06	-0.583870290658048	1	1	0.0437803734406198
Lrrc8d	2.72496230401803e-06	-0.547156230076302	1	1	0.0471173231987758
Wwc1	2.82306654184759e-06	-0.283709192268378	1	1	0.0488136435750867
